# Massively multiplex multimodal chemical screens at single-cell resolution

**DOI:** 10.64898/2026.05.23.727396

**Authors:** Kelvin Y. Chen, Romain Lopez, Basak Eraslan, Mayu Hata, Yusuke Takeshima, Katsuhiro Makino, Tatsuya Kibayashi, Kenji Ichiyama, Anne Biton, Jan-Christian Huetter, Anshul Kundaje, Jonathan K. Pritchard, Aviv Regev, Shimon Sakaguchi

**Author notes:** These authors contributed equally to this work (Kelvin Y. Chen, Romain Lopez, Basak Eraslan). Department of Computer Science and Biology, New York University, New York, NY, USA.

## Abstract

Recent applications of scRNA-seq for massively multiplexed chemical screens have enabled comprehensive profiling of drug responses at unprecedented scale and resolution. However, current assays remain limited to RNA readouts, lacking information on other phenotypic and mechanistic layers such as chromatin accessibility, protein abundance and post-translational modifications. Here, we introduce a scalable framework for multimodal chemical screens, combining parallel small-molecule perturbations with multimodal readouts. We extend existing experimental platforms into icCITE-plex and DOGMA-plex, enabling joint profiling of RNA, protein, and epigenomic responses to thousands of chemical perturbations in parallel. To systematically decode the regulatory circuitry underlying these responses, we develop MoCAVI, a contrastive analysis framework that disentangles the effect of small molecules from control variation in multimodal measurements, and PERCISTRA, a pipeline that infers causal links between chromatin accessibility and gene expression. Applied across ~410,000 primary T cells under ~2,800 conditions, our approach resolves compound-specific mechanisms, highlights off-target effects, and links chromatin accessibility changes to transcription factor networks in primary T cells. Our results establish a generalizable platform for profiling and analyzing cellular responses to chemical perturbations across multiple modalities.
