## Supplementary Tables for "Massively multiplex multimodal chemical screens at single-cell resolution": Supplementary Table 2 - kinase MoCAVI background programs.xlsx

### Sheet: Sheet1
Background Gene Program Name	Gene Set
bGP1	ACTB, HMGB1, ARPC1B, TUBA1B, RAN, ACTG1, SH3BGRL3, PA2G4, CORO1A, PFN1, SNRPD1, CFL1, SNRPB, PRDX1, HSPE1, CCDC85B, PTMA, CHCHD2, NME1, NPM1, TXN, EIF4A1, LSM4, RANBP1, NDUFS6, HSP90AB1, PRELID1, C1QBP, PRKDC, ATP5MC3, LDHB, NME2, FEN1, HSP90AA1, PHB, MRPL12, DDX21, YBX1, SLC25A5, NOP56, CYCS, SLC25A3, H3F3A, CCT5, TMSB4X, COX5A, SNRPG, PSME2, DBI, AHSA1, CCT3, HSPD1, LMNA, TCP1, NDUFAB1, FABP5, …
bGP2	NEAT1, BCL2, SYTL3, CD109, PAM, PFKFB4, WSB1, ESYT2, HLA-DQB1, BTG1, FAM13A, SLC2A3, CBLB, BANP, RAB8B, BNIP3, SLC41A2, FAM153CP, IGSF9B, MAML2, PPP1R15A, HERC3, PGK1, APOLD1, NGLY1, SNX9, UBC, STAT5B, INSIG2, MXI1, GBE1, TET2, FAM162A, LINC02341, PDK1, CDK19, BTBD9, ABLIM1, HIF1A-AS3, CLK1, THEMIS, TNFAIP3, TBC1D22A, RYR1, AMPD3, GK, HELZ, PRKY, C4orf47, ANGPTL4, WDR45B, ALDOC, PNRC1, MBD5, RBPJ…
bGP3	STMN1, TUBB, MKI67, H2AFZ, TOP2A, ASPM, TUBB4B, PTTG1, PRR11, AURKB, CKS1B, NUSAP1, HMGB2, CENPF, SMC4, ARL6IP1, KIF2C, BIRC5, TPX2, UBE2S, TACC3, H2AFX, CALM2, JPT1, ARHGAP11B, UBE2C, KIF14, CDC20, CCNB1, CDK1, CIT, H2AFV, CKS2, CENPE, PLK1, HMGN2, CDKN3, DLGAP5, UBE2T, GTSE1, TUBA1C, KIF4A, LINC01572, CDCA5, SGO2, CDC25C, CDCA8, RACGAP1, CCNF, CDCA2, HJURP, HMMR, KIF11, CCNB2, AURKA, CKAP5, CDC…
bGP4	DDB2, MDM2, PVT1, FDXR, ITPR2, PHPT1, GADD45A, PSTPIP2, AL683807.1, ATF3, CEP85L, XPC, BBC3, TRIM22, TRAF3IP2-AS1, DRAM1, ZMAT3, PTPN22, CD70, BLOC1S2, PHLDA3, TM7SF3, REV3L, REL, RFX7, AEN, ZNF331, SBF2, BAX, FAS, TRIAP1, LRMP, NMT2, PLXNB2, MDM4, PLAC8, RRM2B, CCNG1, APOBEC3H, PRR5, CDKN1A, BICDL1, TNFSF8, IL21R, MIR34AHG, WDFY1, TNFRSF10D, F5, SERTAD1, CEL, ARAP2, TNFRSF10B, ASCC3, NFKB1, ATF7…
bGP5	ATXN1, PRKCA, LRBA, RAD51B, TSHZ2, AUH, LPP, HIVEP3, SMYD3, AC090825.1, IMMP2L, MAST4, ETV6, BACH2, FHIT, ELMO1, CD226, IRF4, MICAL2, SUPT3H, MAML3, CAMK2D, SCAPER, IL12RB2, GALNT18, LUCAT1, ZBTB20, PCBP3, ZC3H12C, RBMS3, C22orf34, RIPOR2, LRRC8B, XKR6, RNF19A, LINC01588, SIK3, TANK, CCDC18-AS1, TMPRSS6, RAB11FIP1, FOXP1, SLC8A1-AS1, EML5, AL136962.1, MED13L, DENND1A, AC090125.1, ADGRG1, ELL2, FO…
bGP6	CENPP, RNF213, KCNQ5, TNFRSF8, EIF4G3, SPIDR, FKBP5, LRP8, FARS2, PALM2-AKAP2, FAF1, ZNF609, GMDS, WWOX, SCFD2, TRERF1, RABL6, DIAPH2, FASN, R3HDM1, ST6GAL1, PKP4, OSBPL10, SLC16A1-AS1, ACACA, TRAPPC9, LINC00342, GPHN, PCSK7, SHLD2, DHCR24, SPATA5, NFATC2, CMSS1, SLC7A5, NUP210, TCF12, AC016831.7, FBXW7, STXBP5, CLUH, INPP4B, TCOF1, FADS2, VKORC1L1, TACC1, STK3, GAB2, CNTRL, AC009093.2, MTHFD1L, …
bGP7	GNLY, GRAMD1B, ATP8B4, ZNF282, IL2RA, NCALD, FUT8, CDK6, ANK3, ENTPD1, HPGD, GATA3, CSGALNACT1, NFATC3, MSI2, ARHGAP15, LAIR2, ADAM19, CHST11, LINC01871, SIPA1L1, AL138720.1, CD96, PTPRJ, MAPK8, CSF2RB, KAT2B, RERE, PHTF2, JARID2, CARD11, PDE3B, TOX, SOS1, RFLNB, ARL4C, EXT1, AOAH, PICALM, MTSS1, ITK, LINC02694, PPP1R16B, TNFRSF1B, MCTP2, ZDHHC14, SFMBT2, P2RY8, SYTL2, IL3RA, MB21D2, SHC4, GREM2,…
bGP8	CYP1B1, UCP2, HDGF, KPNA3, DDX10, VARS, HRH2, PSMG4, NT5DC2, PPRC1, SSBP4, MBOAT7, CSE1L, UBTF, RBBP8, UBE2G2, PUS1, PRPF19, UCK2, ANAPC5, IPO7, CAD, ABCF1, CD320, LARP4, URB1, CPSF2, C20orf27, CLN6, RCC1, FARSB, MAT2A, NME4, KIAA0100, FADS1, SRPK1, AMD1, BAZ1A, ELAC2, WDR43, IFRD2, WDR18, PNN, ARL2, PNP, PDCD11, ATAD3B, NAXE, WDR4, PRKAR2A, ICMT, RSU1, GART, CCDC137, NSUN5, SLC4A7, RUVBL2, GRK6,…
bGP9	RRM2, NSD2, DUT, PCNA, DIAPH3, CDT1, TYMS, HELLS, DLEU2, FANCI, NCAPG2, TK1, ATAD2, PCLAF, MCM5, MCM10, MCM4, ASF1B, MYBL2, BRCA1, MCM3, CENPM, BRIP1, POLA1, ATAD5, PRIM2, FANCA, POLQ, MELK, ZWINT, BRI3BP, UHRF1, DNMT1, DEK, DHFR, EXO1, TMPO, CRIP1, CDCA4, CEP152, TFDP1, E2F1, DNAJC9, NCAPH, FAM111B, CEP128, DTL, ESCO2, WDHD1, ZGRF1, RFC4, FAM111A, ORC6, TUBA4A, EZH2, RBL1, RFC2, MCM8, VRK1, KNTC…
bGP10	EIF1, ZFAS1, HSPA5, MYDGF, SPCS2, DDIT3, NIBAN1, GAS5, EPB41L4A-AS1, WARS, SSR3, MANF, HERPUD1, SLC3A2, SEC61B, TCEA1, FTH1, PFDN2, GARS, RSL24D1, SEC24D, TXNIP, RNF187, GALM, MZB1, TRIB3, PPIB, SELENOK, SARS, UPP1, EIF2S2, SESN2, MEI1, GFPT1, PDIA6, OSTC, HSP90B1, SELENOS, SLC7A11, NSUN7, GHITM, SNHG32, EIF4EBP1, XBP1, CDK2AP2, SLC1A5, EXOSC8, MAP1LC3B, PYCR1, PSAT1, PHGDH, NOL7, ARF4, CAMTA2, A…
bGP11	S100A4, IL32, LGALS1, TNFRSF18, CTLA4, LAG3, SRGN, MYL12A, S100A11, CALM1, CD2, VIM, TNFRSF4, ZBED2, PTGIR, CSF1, SOCS1, CCL3, C12orf75, ZBTB32, IL2RB, TRAC, IL13, HAVCR2, LINC00892, ANXA2, CREM, CKLF, IL4I1, GZMB, HCST, TRAF3IP3, CTSC, SH2D2A, GPR171, HLA-DRB1, BATF, AL606807.1, PHLDA1, PYCARD, CD74, OSTF1, SLFN5, PLAC1, ICOS, PRF1, CAPG, SQLE, RGS16, ARL3, CMTM6, LIMA1, TNFRSF9, SYNGR2, CD59, S…
bGP12	HTT, TNFSF14, SLC35F3, DGKI, LEF1, AHNAK, RUNX1, IL7R, TCF7, DENND5A, VWA8, MYOF, PCNX2, SEMA7A, CPM, ANK2, NHS, GALNT2, ADCY9, PRAG1, SCD, MATK, FCHSD2, ANK1, GABPB1-AS1, HMGCS1, EGR3, DOK5, CARMIL1, PHEX, TNF, SUSD6, PRKCE, EEF2K, AP3M2, ZNF831, LEF1-AS1, SLC37A3, PALLD, NIN, AC018511.5, ZNRF3, LHFPL6, P2RY11, EGR1, ZNF710, POU2AF1, AC108879.1, ZNF704, KIAA1671, NTRK1, AC139720.1, AC002377.1, C…
