## Supplementary Tables for "Massively multiplex multimodal chemical screens at single-cell resolution": Supplementary Table 3 - kinase MoCAVI salient programs.xlsx

### Sheet: Drug Clusters
Drug Cluster Name	Drug Set
dGP2	Saracatinib_10uM_H, No stim_10uM_H, Dasatinib_10uM_H, No stim_1uM_H, No stim_100nM_H, Dasatinib_100nM_H, Dasatinib_1uM_H
dGP4	Solcitinib_10uM_H, AS1517499_10uM_H, AS1517499_1uM_H, AZD1480_1uM_H, BX-795_10uM_H, AZD1480_10uM_H
dGP6	ERK5-IN-1_10uM_H, Pitavastatin Calcium_10uM_H, Flavopiridol_100nM_H, ERK5-IN-1_1uM_H
dGP3	Selumetinib_1uM_H, Refametinib_1uM_H, Refametinib_10uM_H, Refametinib_100nM_H, Selumetinib_10uM_H, PF-4708671_10uM_H
dGP1	Ridaforolimus_100nM_H, Ridaforolimus_1uM_H, Everolimus_10uM_H, Ridaforolimus_10uM_H, Everolimus_1uM_H, PI-103_10uM_H, PI-103_1uM_H, Everolimus_100nM_H
dGP5	AZD1480_100nM_H, Taletrectinib_10uM_H, Solcitinib_1uM_H, Crizotinib_10uM_H, AS1517499_100nM_H
dGP0	OSU-03012_1uM_H, GSK690693_10uM_H, GSK690693_1uM_H, Stattic_10uM_H, Dovitinib_10uM_H, Saracatinib_1uM_H, Tozasertib_10uM_H, OSU-03012_10uM_H, Foretinib_10uM_H
dGP7	ASP4132_1uM_H, ASP4132_100nM_H, ASP4132_10uM_H, Amuvatinib_10uM_H

### Sheet: Salient Gene Programs
Salient Gene Program Name	Gene Set
sGP0	CD27, BACH2, SELL, SESN3, UCP2, RABGAP1L, RORA, MAL, COX10-AS1, SLA, PDE3B, TRAF3IP3, PIK3IP1, PLPP1, NCF4, TRBC1, TCF7, CD52, S100A10, GPR171, IL16, CRIP1, VIM, THEMIS, TTC39C, FOXP1, CYSLTR1, PRKCH, AL589693.1, PLCL2, AP000787.1, ZBTB20, PCED1B, ITM2B, CD96, SLC9A9, ZFP36L2, GPR174, MARCKSL1, SUMF1, ANXA1, CCDC91, MIR4435-2HG, COMMD4, ESR1, ADA2, TBC1D1, CD48, LEF1, FBXL17, IKZF3, TSPOAP1-AS1, …
sGP1	MT2A, ATP8B4, GNLY, METRNL, EIF4EBP1, PIM3, MCTP2, KIF3A, SPINT2, PDE4A, MCOLN2, DNAJC12, SNHG15, DENND4A, HMGA1, SLC7A5, PFDN2, PHGDH, SH2D2A, SLC3A2, MTHFD2, TRAF3, SLC7A11, PSAT1, SLC5A3, ZBTB32, BICDL1, BATF, CCDC6, TXN, MAP4K3, RAB13, PMAIP1, PYCR1, CDT1, TEX14, GAS5, AGRN, BLVRB, NDUFV2, ANK2, ADGRG1, KDELR2, SLC1A5, WARS, GARS, ATF4, COX17, AARS, C12orf75, RHBDD1, HSPD1, GRAMD1B, RNF19B, T…
sGP2	LTB, GZMA, S1PR4, TIMP1, DPP4, TNFSF8, INPP4B, GIMAP7, IL7R, SYNE2, PLAC8, LIME1, CSGALNACT1, IFITM2, SORL1, PLAAT4, ISG20, ANXA2, FCMR, CDC14A, SLFN5, ERN1, DOCK9, TXK, RNF125, PYCARD, GZMM, GIMAP5, S100A6, RUNX1, CXCR3, XAF1, PCED1B-AS1, ITGB7, FAM13A, GIMAP1, CD300A, AC016074.2, TC2N, ARHGAP15, AC079793.1, CTSC, SH3BP5, LINC01163, SNTB1, PRKCQ-AS1, KAT2B, SOS1, ARHGAP25, GRK6, JAK2, SLC16A7, P…
sGP3	ZBED2, CCL3, LIMA1, IL1RN, IRF4, CALD1, LTA, IL13, ZNF282, TNFRSF8, HOPX, DUSP6, GZMB, FRMD4B, LINC01588, LAG3, DUSP4, CSF2, SATB1, IL1RAP, RNF19A, RBM47, TMEM273, TNF, LMNA, SOCS1, TMPRSS3, MICAL2, IL2RA, AP003472.1, MRPS26, IER3, NKG7, AC064834.1, MAML3, SLC2A3, ELL2, FLT1, SAMD4A, LINC00877, PTGIS, TRIM38, GALNT18, BATF3, SYTL3, TNFSF14, SLC8A1-AS1, SOX5, PGAP1, MZB1, MAP4K3-DT, TPRG1, GNA15, …
sGP4	RXRA, CCL4, MT1X, MT1E, MT3, CXCL8, TSHZ2, ZDHHC14, DGKI, IGFBP2, CAVIN3, OSBPL10, AOAH, HILPDA, LUCAT1, MIR155HG, CCL5, IFNG, ENO2, AOPEP, MT1G, AL109930.1, ADTRP, FAM153CP, ZC3H12C, BNIP3, HSF4, OSM, HIF1A-AS3, RAB11FIP1, GBE1, MYOF, NOL3, CYP1A1, HMGCS1, EGR2, DESI1, SLC43A3, TNFAIP3, ANGPTL4, DDIT4, INSIG2, SLC41A2, LINC00892, SETBP1, CAMK1D, HLA-DQB1, ALDOC, H1F0, TRAF3IP2-AS1, PGK1, MIR210H…
sGP5	TNFRSF18, PTGIR, TNFRSF4, SHF, PTMS, LINC01281, CYP1B1, IGFLR1, AL136962.1, AL606807.1, BCAT1, DUSP2, STAT5A, CPM, RBMS3, F5, ZC3H12D, AHI1, AIF1, KCNQ5, CCR7, TSPAN5, IL21R, SNX9, AC090125.1, KRT7, BCL2L1, EBI3, PIP5K1B, SRGN, NFKBIA, ID2, MYB, CAMK1, PMCH, DOK5, FABP5, LINC02341, IGF1, ATXN1, LAYN, PHLDA1, SLC35F1, TNIP3, PDE4D, RFTN1, SLC27A2, ENTPD1-AS1, EGR3, NHS, RGS6, LAIR2, GRK3, PTPN3, C…
sGP6	PDE7B, FGFBP2, GNG8, MTSS1, AC008105.3, CABLES1, AL138828.1, REL, LYST, GLCCI1, CD83, TNFRSF9, DLEU2, DLEU1, RAMP1, ENTPD1, INPP5F, LDLRAD4, PGGHG, DHRS3, COTL1, AC092821.3, AGK, LINC00881, BTLA, TMEM120A, MIR3142HG, PHACTR2, LINC00271, DGKH, STAT4, IKZF2, ITGAE, FAM131C, SAMSN1, LINC01480, AL360178.1, EPHX2, RAB38, GPRIN3, FYN, CXorf21, NFAT5, KIAA1324, SQLE, APOLD1, MEAK7, LEF1-AS1, CYB5A, IL18…
sGP7	AC139720.1, NEAT1, RNF213, ADAM19, RNF157, GAB2, HRH2, RNF144A, IRF1, XBP1, STX3, LDLR, PIM1, ISG15, TAP1, CDKN2D, UPP1, IFITM3, UBALD2, IL3RA, STAT1, GNPTAB, GBP5, IGSF9B, TNFSF10, PRKX, ATP1A1, EPSTI1, MFHAS1, LINC02328, MIAT, MB21D2, FKBP11, CXCR6, S100A11, TYMP, TRIM22, CISD3, GREM2, BST2, CISH, OAS3, HDAC4, ST6GAL1, ECE1, GRK5, CORO1B, GBP4, CD55, CEBPB, CHST11, DEC1, DTNBP1, NIBAN2, PSME2, …
sGP8	IL26, SLC35F3, NCALD, RFFL, CD70, AIM2, MDM2, CASP3, PALLD, COL6A3, FUT7, AC016831.7, LINC00513, DMGDH, LINC-PINT, ADCY1, TRERF1, MAF, ETV6, LINC01943, CDKN1A, MSI2, CXCR4, PRSS23, FBXO32, FDXR, PRDM1, IL21, PVT1, ATF3, AC016831.5, IL21-AS1, DHRS2, EPAS1, DNAJC6, RRAS2, LRBA, NFE2L3, AC058791.1, PDE1B, BBC3, C4BPB, CHRM3-AS2, PHLDA3, SUSD6, AC112721.2, AC017002.3, BCL2, RRM2B, FUT8, ANKH, IER5, K…
sGP9	CST7, SOX4, IL23A, CD7, SNHG8, PHLDA2, ADGRA3, PTTG1, GSTO1, STAT5B, SAT1, NPTX1, SEMA4A, TCEA1, POLE2, LAT, ATP5MC1, HEATR5A, PXK, RASAL1, HAVCR2, CYC1, PPP1R16B, LAT2, PSMB5, NPM3, UBE2T, HDGF, SP140, QPRT, WRN, SYNJ2, UBASH3B, MDH2, LSM4, RFLNB, CCT4, KAZN, IRAK2, TPCN1, RTCB, CHCHD10, PER1, RBBP8, MED8, CBLB, CDCA5, MIS18BP1, PRELID3B, HES4, NTRK1, CLSPN, MASTL, CTSB, METRN, PCCB, ADAP1, INPP…
sGP10	BTBD11, SERPINB9, MAP3K5, PTPRJ, ADI1, CCND3, TMSB4X, PITPNC1, U2AF1L4, VPS13D, DCXR, SLC25A5, RWDD1, P2RY10, SH3BGRL3, ASAH1, CAPG, PSME4, TNFRSF1B, PCSK7, COG5, SGPP1, RALGAPA2, CREBRF, GNPDA1, EIF4A2, ARNTL, ID3, RAB3GAP1, KLHL24, LY75, VPS8, TXNDC16, STIM2, SNHG32, DNAJB1, SLC25A3, GTF3A, SLC4A7, APRT, MRPL41, MAN2A1, MRPL34, SYTL2, ATF7IP, SLC38A9, NUP210, VSIR, SRP19, PRF1, COQ10B, TSPOAP1,…
sGP11	AC100849.1, SCD, HLA-DRB1, HLA-DRA, AL158071.4, HLA-DPB1, PTGER4, YWHAQ, FDPS, FADS2, AL158071.3, CD74, INSIG1, LIF, TMEM97, DHCR7, FASN, GALM, IDH2, SERPINB1, LINC02694, ARHGAP10, AL158071.1, TANC2, HLA-DPA1, RGL4, HLA-DMA, ACAT2, SPATS2L, FADS1, MYL6B, CD40LG, EBP, CD226, MSRB2, BABAM2, SRGAP2, FDFT1, DDAH2, NDUFAF6, HHLA2, CD38, MSMO1, DHCR24, ACP5, HLA-DQA1, SFMBT2, SREBF1, OSBPL3, RNF168, SE…
