## Supplementary Tables for "Massively multiplex multimodal chemical screens at single-cell resolution": Supplementary Table 7 TFs_TFGroups (1).xlsx

### Sheet: Supplementary Table 7 TFs_TFGro
TF_name	TF_group
AP2A	TFGroup_1
AP2C	TFGroup_1
ARNT	TFGroup_2
EPAS1	TFGroup_2
ATF1	TFGroup_3
CREB1	TFGroup_3
ATF4	TFGroup_4
CEBPG	TFGroup_4
ATOH1	TFGroup_5
NDF1	TFGroup_5
NDF2	TFGroup_5
BACH2	TFGroup_6
NF2L2	TFGroup_6
NFE2	TFGroup_6
CEBPA	TFGroup_7
CEBPB	TFGroup_7
CEBPD	TFGroup_7
CTCF	TFGroup_8
CTCFL	TFGroup_8
E2F1	TFGroup_9
E2F4	TFGroup_9
E2F7	TFGroup_9
TFDP1	TFGroup_9
EGR1	TFGroup_10
EGR2	TFGroup_10
KLF1	TFGroup_10
KLF12	TFGroup_10
KLF15	TFGroup_10
KLF3	TFGroup_10
KLF4	TFGroup_10
KLF5	TFGroup_10
KLF6	TFGroup_10
KLF9	TFGroup_10
MAZ	TFGroup_10
PATZ1	TFGroup_10
SP1	TFGroup_10
SP2	TFGroup_10
SP3	TFGroup_10
SP4	TFGroup_10
VEZF1	TFGroup_10
WT1	TFGroup_10
ZBT17	TFGroup_10
ZN263	TFGroup_10
ZN281	TFGroup_10
ZN341	TFGroup_10
ZN467	TFGroup_10
EHF	TFGroup_11
ELF3	TFGroup_11
ELF5	TFGroup_11
ELF1	TFGroup_12
ELF2	TFGroup_12
GABPA	TFGroup_12
ELK1	TFGroup_13
ELK4	TFGroup_13
ERG	TFGroup_14
ETS1	TFGroup_14
ETV4	TFGroup_14
ETV5	TFGroup_14
FOS	TFGroup_15
FOSB	TFGroup_15
FOSL1	TFGroup_15
FOSL2	TFGroup_15
JUN	TFGroup_15
JUNB	TFGroup_15
JUND	TFGroup_15
FOXA1	TFGroup_16
FOXA2	TFGroup_16
FOXO3	TFGroup_17
FOXP2	TFGroup_17
GATA1	TFGroup_18
GATA2	TFGroup_18
TAL1	TFGroup_18
GATA4	TFGroup_19
GATA6	TFGroup_19
HNF1A	TFGroup_20
HNF1B	TFGroup_20
HNF4A	TFGroup_21
HNF4G	TFGroup_21
HXB7	TFGroup_22
HXB8	TFGroup_22
IRF1	TFGroup_23
IRF2	TFGroup_23
IRF3	TFGroup_23
STAT2	TFGroup_23
IRF4	TFGroup_24
IRF8	TFGroup_24
ITF2	TFGroup_25
TFE2	TFGroup_25
MAFG	TFGroup_26
MAFK	TFGroup_26
MEF2A	TFGroup_27
MEF2B	TFGroup_27
MEF2C	TFGroup_27
MEF2D	TFGroup_27
MITF	TFGroup_28
TFE3	TFGroup_28
USF1	TFGroup_28
USF2	TFGroup_28
NANOG	TFGroup_29
PO5F1	TFGroup_29
NFKB1	TFGroup_30
NFKB2	TFGroup_30
NFYA	TFGroup_31
NFYB	TFGroup_31
NFYC	TFGroup_31
PBX1	TFGroup_32
PBX3	TFGroup_32
PKNX1	TFGroup_32
PPARA	TFGroup_33
PPARG	TFGroup_33
RUNX1	TFGroup_34
RUNX3	TFGroup_34
SIX1	TFGroup_35
SIX2	TFGroup_35
SOX2	TFGroup_36
SOX4	TFGroup_36
SPI1	TFGroup_37
SPIB	TFGroup_37
STA5A	TFGroup_38
STA5B	TFGroup_38
TEAD1	TFGroup_39
TEAD4	TFGroup_39
TF7L1	TFGroup_40
TF7L2	TFGroup_40
THA11	TFGroup_41
ZN143	TFGroup_41
AHR	NA
AIRE	NA
ALX1	NA
ANDR	NA
AP2B	NA
ARI5B	NA
ASCL1	NA
ATF2	NA
ATF3	NA
ATF6A	NA
BACH1	NA
BATF	NA
BATF3	NA
BC11A	NA
BCL6	NA
BHA15	NA
BHE40	NA
BMAL1	NA
BRAC	NA
CDX1	NA
CDX2	NA
CEBPE	NA
CLOCK	NA
COE1	NA
COT1	NA
COT2	NA
CREM	NA
CRX	NA
CUX1	NA
DBP	NA
DLX3	NA
DUX4	NA
E2F2	NA
E2F3	NA
E2F5	NA
E2F6	NA
ERR1	NA
ERR2	NA
ERR3	NA
ESR1	NA
ESR2	NA
ETS2	NA
ETV1	NA
ETV2	NA
EVI1	NA
FEV	NA
FEZF1	NA
FLI1	NA
FOXA3	NA
FOXC1	NA
FOXH1	NA
FOXI1	NA
FOXJ2	NA
FOXJ3	NA
FOXK1	NA
FOXM1	NA
FOXO1	NA
FOXO4	NA
FOXP1	NA
FOXQ1	NA
GATA3	NA
GCR	NA
GFI1	NA
GFI1B	NA
GLI3	NA
GRHL2	NA
HEN1	NA
HIC1	NA
HIF1A	NA
HINFP	NA
HLF	NA
HNF6	NA
HSF1	NA
HSF2	NA
HTF4	NA
HXA1	NA
HXA10	NA
HXA13	NA
HXA9	NA
HXB13	NA
HXB4	NA
HXC9	NA
IKZF1	NA
INSM1	NA
IRF7	NA
IRF9	NA
ISL1	NA
KAISO	NA
KLF8	NA
LEF1	NA
LHX2	NA
LHX3	NA
LYL1	NA
MAF	NA
MAFB	NA
MAFF	NA
MAX	NA
MBD2	NA
MECP2	NA
MEIS1	NA
MEIS2	NA
MTF1	NA
MXI1	NA
MYB	NA
MYC	NA
MYCN	NA
MYF6	NA
MYOD1	NA
MYOG	NA
MZF1	NA
NFAC3	NA
NFATC1	NA
NFATC2	NA
NFATC4	NA
NFE2L1	NA
NFIA	NA
NFIC	NA
NKX21	NA
NKX25	NA
NKX28	NA
NKX31	NA
NKX32	NA
NKX61	NA
NOBOX	NA
NR1D1	NA
NR1H3	NA
NR1H4	NA
NR1I2	NA
NR1I3	NA
NR2C1	NA
NR2C2	NA
NR2E3	NA
NR4A1	NA
NR4A2	NA
NR5A2	NA
NR6A1	NA
NRF1	NA
OLIG2	NA
OSR2	NA
OTX2	NA
OVOL1	NA
OZF	NA
P53	NA
P63	NA
P73	NA
PAX5	NA
PAX6	NA
PBX2	NA
PDX1	NA
PEBB	NA
PIT1	NA
PO3F1	NA
PO3F2	NA
POU2F1	NA
POU2F2	NA
PRD14	NA
PRDM1	NA
PRDM6	NA
PRGR	NA
PRRX2	NA
PTF1A	NA
RARA	NA
RARG	NA
REL	NA
RELA	NA
RELB	NA
REST	NA
RFX1	NA
RFX2	NA
RFX3	NA
RFX5	NA
RORA	NA
RORC	NA
RUNX2	NA
RXRA	NA
RXRB	NA
RXRG	NA
SALL4	NA
SMAD2	NA
SMAD3	NA
SMAD4	NA
SMARCA1	NA
SMCA5	NA
SNAI1	NA
SNAI2	NA
SOX10	NA
SOX17	NA
SOX3	NA
SOX5	NA
SOX9	NA
SRBP1	NA
SRBP2	NA
SRF	NA
SRY	NA
STAT1	NA
STAT3	NA
STAT4	NA
STAT6	NA
STF1	NA
SUH	NA
TAF1	NA
TBP	NA
TBX21	NA
TBX3	NA
TCF7	NA
TFAP4	NA
TFEB	NA
TGIF1	NA
THA	NA
THAP1	NA
THB	NA
TWST1	NA
TYY1	NA
VDR	NA
Z324A	NA
Z354A	NA
ZBT18	NA
ZBT48	NA
ZBT7A	NA
ZBTB14	NA
ZBTB6	NA
ZEB1	NA
ZFP28	NA
ZFP42	NA
ZFP82	NA
ZFX	NA
ZIC1	NA
ZIC3	NA
ZIM3	NA
ZKSC1	NA
ZN134	NA
ZN136	NA
ZN250	NA
ZN257	NA
ZN260	NA
ZN264	NA
ZN317	NA
ZN320	NA
ZN322	NA
ZN329	NA
ZN331	NA
ZN335	NA
ZN382	NA
ZN384	NA
ZN394	NA
ZN436	NA
ZN449	NA
ZN490	NA
ZN502	NA
ZN528	NA
ZN547	NA
ZN549	NA
ZN554	NA
ZN563	NA
ZN582	NA
ZN586	NA
ZN667	NA
ZN680	NA
ZN708	NA
ZN768	NA
ZN816	NA
ZNF121	NA
ZNF140	NA
ZNF18	NA
ZNF214	NA
ZNF274	NA
ZNF350	NA
ZNF41	NA
ZNF418	NA
ZNF76	NA
ZNF770	NA
ZNF8	NA
ZNF85	NA
ZSC22	NA
ZSC31	NA
