## Supplementary Tables for "Massively multiplex multimodal chemical screens at single-cell resolution": Supplementary Table 8 TFmotif_TFmRNA_correlations (1).xlsx

### Sheet: Supplementary Table 8 TFmotif_T
TF	rho	Pval	TFGroup	RepresentativeTF
JUNB	0.74	0	TFGroup_15	JUNB
FOSL2	0.71	0	TFGroup_15	JUNB
BACH2	-0.65	0	TFGroup_6	BACH2
ATF4	0.64	0	TFGroup_4	ATF4
CEBPB	0.64	0	TFGroup_7	CEBPB
KLF12	0.61	0	TFGroup_10	KLF12
FOSL1	0.61	0	TFGroup_15	JUNB
JUND	0.61	0	TFGroup_15	JUNB
BATF	0.59	0	BATF	BATF
STAT3	0.58	0	STAT3	STAT3
FOS	0.57	0	TFGroup_15	JUNB
JUN	0.57	0	TFGroup_15	JUNB
MEF2B	0.57	0	TFGroup_27	MEF2B
FOSB	0.56	0	TFGroup_15	JUNB
BATF3	0.53	0	BATF3	BATF3
SP2	0.52	0	TFGroup_10	KLF12
MEF2A	0.5	0	TFGroup_27	MEF2B
POU2F2	0.49	0	POU2F2	POU2F2
RUNX3	-0.48	0	TFGroup_34	RUNX3
STAT6	0.47	0	STAT6	STAT6
ELK1	-0.47	0	TFGroup_13	ELK1
FOXO1	0.46	0	FOXO1	FOXO1
PATZ1	0.45	0	TFGroup_10	KLF12
ARNT	0.44	0	TFGroup_2	ARNT
CEBPG	0.44	0	TFGroup_4	ATF4
SP4	0.44	0	TFGroup_10	KLF12
MEF2D	-0.44	0	TFGroup_27	MEF2B
LEF1	0.43	0	LEF1	LEF1
CTCF	0.42	0	TFGroup_8	CTCF
NFYA	-0.42	0	TFGroup_31	NFYA
IRF8	0.41	0	TFGroup_24	IRF8
ELF1	0.4	0	TFGroup_12	ELF1
NFE2L1	0.39	0	NFE2L1	NFE2L1
STAT1	0.39	0	STAT1	STAT1
MYB	0.37	0	MYB	MYB
RUNX2	0.37	0	RUNX2	RUNX2
KLF3	0.37	0	TFGroup_10	KLF12
AHR	0.36	0	AHR	AHR
ZNF770	0.36	0	ZNF770	ZNF770
EGR1	-0.36	0	TFGroup_10	KLF12
IRF4	-0.35	0	TFGroup_24	IRF8
GFI1	-0.34	0	GFI1	GFI1
NR4A1	-0.34	0	NR4A1	NR4A1
ZNF121	0.34	0	ZNF121	ZNF121
NFKB2	0.33	0	TFGroup_30	NFKB2
ATF2	0.32	0	ATF2	ATF2
FOXJ2	-0.32	0	FOXJ2	FOXJ2
NFATC1	0.32	0	NFATC1	NFATC1
ELF2	-0.32	0	TFGroup_12	ELF1
NRF1	0.31	0	NRF1	NRF1
KLF9	-0.31	0	TFGroup_10	KLF12
PPARA	-0.29	0	TFGroup_33	PPARA
REL	0.27	0	REL	REL
RXRA	-0.27	0	RXRA	RXRA
IKZF1	-0.26	0	IKZF1	IKZF1
RELA	-0.26	0	RELA	RELA
ZFX	-0.26	0	ZFX	ZFX
EGR2	-0.26	0	TFGroup_10	KLF12
FLI1	0.25	0	FLI1	FLI1
PRRX2	-0.25	0	PRRX2	PRRX2
PBX3	-0.25	0	TFGroup_32	PBX3
RFX2	0.24	0	RFX2	RFX2
TCF7	0.24	0	TCF7	TCF7
ZEB1	-0.24	0	ZEB1	ZEB1
MAZ	-0.24	0	TFGroup_10	KLF12
KLF4	-0.24	0	TFGroup_10	KLF12
CREM	0.23	0	CREM	CREM
E2F3	-0.23	0	E2F3	E2F3
ZNF85	0.23	0	ZNF85	ZNF85
KLF8	0.22	0	KLF8	KLF8
ZNF41	-0.22	0	ZNF41	ZNF41
MBD2	0.21	0	MBD2	MBD2
TBX21	0.21	0	TBX21	TBX21
MAFG	0.21	0	TFGroup_26	MAFG
TEAD1	-0.21	0	TFGroup_39	TEAD1
HIF1A	-0.2	0	HIF1A	HIF1A
IRF9	0.2	0	IRF9	IRF9
RFX3	0.2	0	RFX3	RFX3
RORA	0.2	0	RORA	RORA
FOXP1	0.19	0	FOXP1	FOXP1
NFATC2	0.19	0	NFATC2	NFATC2
RORC	0.19	0	RORC	RORC
SP1	-0.19	0	TFGroup_10	KLF12
MEIS1	0.18	0	MEIS1	MEIS1
NR4A2	-0.18	0	NR4A2	NR4A2
SMAD3	-0.18	0	SMAD3	SMAD3
VDR	0.18	0	VDR	VDR
TGIF1	-0.17	0	TGIF1	TGIF1
ZNF8	0.17	0	ZNF8	ZNF8
ETV1	0.16	0	ETV1	ETV1
E2F7	0.16	0	TFGroup_9	E2F7
MAFF	0.15	0	MAFF	MAFF
MXI1	0.15	0	MXI1	MXI1
REST	0.15	0	REST	REST
SRF	0.15	0	SRF	SRF
USF2	-0.15	0	TFGroup_28	USF2
DBP	-0.14	0	DBP	DBP
POU2F1	0.14	0	POU2F1	POU2F1
SALL4	0.14	0	SALL4	SALL4
TFEB	-0.14	0	TFEB	TFEB
IRF1	0.14	0	TFGroup_23	IRF1
MITF	0.14	0	TFGroup_28	USF2
E2F2	0.13	0	E2F2	E2F2
HSF1	-0.13	0	HSF1	HSF1
RELB	0.13	0	RELB	RELB
ZNF214	-0.13	0	ZNF214	ZNF214
ATF1	0.13	0	TFGroup_3	ATF1
SP3	0.13	0	TFGroup_10	KLF12
KLF5	0.13	0	TFGroup_10	KLF12
ESR2	0.12	0.01	ESR2	ESR2
NR2C1	0.12	0.01	NR2C1	NR2C1
TBP	-0.12	0.01	TBP	TBP
STAT2	0.12	0	TFGroup_23	IRF1
TFE3	-0.12	0.01	TFGroup_28	USF2
TEAD4	-0.12	0.01	TFGroup_39	TEAD1
ESR1	-0.11	0.01	ESR1	ESR1
MECP2	0.11	0.01	MECP2	MECP2
PRDM1	0.11	0.01	PRDM1	PRDM1
ZBTB6	0.11	0.01	ZBTB6	ZBTB6
CEBPD	0.11	0.01	TFGroup_7	CEBPB
ELF3	-0.11	0.01	TFGroup_11	ELF3
NFKB1	0.11	0.01	TFGroup_30	NFKB2
NFYB	-0.11	0.01	TFGroup_31	NFYA
FOXK1	-0.1	0.03	FOXK1	FOXK1
NFIC	0.1	0.03	NFIC	NFIC
NR5A2	0.1	0.02	NR5A2	NR5A2
SOX10	0.1	0.02	SOX10	SOX10
ZNF140	-0.1	0.02	ZNF140	ZNF140
ZNF418	-0.1	0.02	ZNF418	ZNF418
EPAS1	0.1	0.02	TFGroup_2	ARNT
ZNF76	0.09	0.05	ZNF76	ZNF76
VEZF1	0.09	0.05	TFGroup_10	KLF12
GABPA	-0.09	0.04	TFGroup_12	ELF1
ETS1	0.09	0.05	TFGroup_14	ETS1
MAFK	0.09	0.04	TFGroup_26	MAFG
CRX	-0.08	0.07	CRX	CRX
FOXJ3	0.08	0.09	FOXJ3	FOXJ3
IRF7	0.08	0.09	IRF7	IRF7
MYC	0.08	0.07	MYC	MYC
MZF1	0.08	0.09	MZF1	MZF1
NR1H3	-0.08	0.08	NR1H3	NR1H3
TAF1	0.08	0.08	TAF1	TAF1
THAP1	-0.08	0.06	THAP1	THAP1
E2F4	0.08	0.06	TFGroup_9	E2F7
GATA1	0.08	0.06	TFGroup_18	GATA1
ATF3	0.07	0.1	ATF3	ATF3
E2F5	-0.07	0.1	E2F5	E2F5
GATA3	-0.07	0.11	GATA3	GATA3
GLI3	-0.07	0.1	GLI3	GLI3
HINFP	-0.07	0.11	HINFP	HINFP
MAX	0.07	0.14	MAX	MAX
NFATC4	-0.07	0.13	NFATC4	NFATC4
RXRB	-0.07	0.09	RXRB	RXRB
ZNF274	-0.07	0.14	ZNF274	ZNF274
FOXO4	0.06	0.2	FOXO4	FOXO4
HIC1	0.06	0.16	HIC1	HIC1
PAX6	-0.06	0.17	PAX6	PAX6
PBX2	0.06	0.17	PBX2	PBX2
RARA	0.06	0.21	RARA	RARA
SMAD4	-0.06	0.16	SMAD4	SMAD4
ZFP82	-0.06	0.17	ZFP82	ZFP82
CREB1	-0.06	0.19	TFGroup_3	ATF1
E2F1	0.06	0.15	TFGroup_9	E2F7
ETV5	0.06	0.21	TFGroup_14	ETS1
FOXO3	0.06	0.17	TFGroup_17	FOXO3
IRF3	0.06	0.2	TFGroup_23	IRF1
SOX4	0.06	0.16	TFGroup_36	SOX4
ETV2	-0.05	0.22	ETV2	ETV2
MEIS2	0.05	0.26	MEIS2	MEIS2
NR1D1	0.05	0.26	NR1D1	NR1D1
NR2C2	0.05	0.27	NR2C2	NR2C2
NR6A1	0.05	0.24	NR6A1	NR6A1
RFX1	0.05	0.28	RFX1	RFX1
MEF2C	-0.05	0.28	TFGroup_27	MEF2B
USF1	-0.05	0.24	TFGroup_28	USF2
BACH1	-0.04	0.41	BACH1	BACH1
BCL6	0.04	0.39	BCL6	BCL6
E2F6	0.04	0.35	E2F6	E2F6
HSF2	-0.04	0.36	HSF2	HSF2
MAF	0.04	0.35	MAF	MAF
OSR2	-0.04	0.35	OSR2	OSR2
RFX5	0.04	0.4	RFX5	RFX5
SMAD2	0.04	0.32	SMAD2	SMAD2
SMARCA1	-0.04	0.38	SMARCA1	SMARCA1
SNAI1	-0.04	0.34	SNAI1	SNAI1
TFAP4	0.04	0.39	TFAP4	TFAP4
ETV4	0.04	0.36	TFGroup_14	ETS1
ERG	-0.04	0.34	TFGroup_14	ETS1
HNF1B	-0.04	0.32	TFGroup_20	HNF1B
HNF1A	0.04	0.41	TFGroup_20	HNF1B
PBX1	0.04	0.42	TFGroup_32	PBX3
CLOCK	-0.03	0.51	CLOCK	CLOCK
ETS2	-0.03	0.54	ETS2	ETS2
FOXA3	-0.03	0.44	FOXA3	FOXA3
FOXM1	0.03	0.53	FOXM1	FOXM1
GRHL2	0.03	0.48	GRHL2	GRHL2
HLF	-0.03	0.47	HLF	HLF
NFIA	0.03	0.48	NFIA	NFIA
NR1I3	-0.03	0.56	NR1I3	NR1I3
NR2E3	0.03	0.56	NR2E3	NR2E3
OVOL1	0.03	0.55	OVOL1	OVOL1
ZBTB14	-0.03	0.45	ZBTB14	ZBTB14
ELK4	0.03	0.5	TFGroup_13	ELK1
PAX5	-0.02	0.67	PAX5	PAX5
SOX5	-0.02	0.62	SOX5	SOX5
ZNF18	0.02	0.71	ZNF18	ZNF18
KLF6	-0.02	0.65	TFGroup_10	KLF12
FOXP2	0.02	0.64	TFGroup_17	FOXO3
PPARG	-0.02	0.65	TFGroup_33	PPARA
SPIB	-0.02	0.65	TFGroup_37	SPIB
GFI1B	-0.01	0.86	GFI1B	GFI1B
LYL1	-0.01	0.79	LYL1	LYL1
RARG	0.01	0.88	RARG	RARG
STAT4	0.01	0.83	STAT4	STAT4
ZNF350	0.01	0.86	ZNF350	ZNF350
TFDP1	0.01	0.76	TFGroup_9	E2F7
IRF2	-0.01	0.89	TFGroup_23	IRF1
RUNX1	0.01	0.86	TFGroup_34	RUNX3
CUX1	0	0.99	CUX1	CUX1
MTF1	0	0.94	MTF1	MTF1
ZFP28	0	0.96	ZFP28	ZFP28
NFYC	0	0.93	TFGroup_31	NFYA
