## Supplementary Tables for "Massively multiplex multimodal chemical screens at single-cell resolution": Supplementary Table 9 TFmotif_mRNA_correlations_permute.xlsx

### Sheet: Supplementary Table 9 TFmotif_T
TF	rho	Pval	TFGroup	RepresentativeTF
MXI1	-0.36	0.06	MXI1	MXI1
PBX3	-0.33	0.09	TFGroup_32	PBX3
FOXP1	-0.28	0.08	FOXP1	FOXP1
FOSL2	-0.27	0.07	TFGroup_15	FOSL2
ZNF121	-0.26	0.1	ZNF121	ZNF121
JUNB	-0.26	0.07	TFGroup_15	FOSL2
IRF4	-0.25	0.06	TFGroup_24	IRF4
JUND	-0.24	0.09	TFGroup_15	FOSL2
JUN	-0.23	0.06	TFGroup_15	FOSL2
AHR	-0.22	0.07	AHR	AHR
FOSB	-0.22	0.08	TFGroup_15	FOSL2
MAFG	-0.22	0.08	TFGroup_26	MAFG
NFYC	-0.22	0.06	TFGroup_31	NFYC
CTCF	-0.21	0.07	TFGroup_8	CTCF
FOS	-0.21	0.08	TFGroup_15	FOSL2
MEF2B	-0.21	0.07	TFGroup_27	MEF2B
USF2	-0.21	0.09	TFGroup_28	USF2
RUNX3	-0.21	0.09	TFGroup_34	RUNX3
MEF2A	-0.2	0.09	TFGroup_27	MEF2B
FOSL1	-0.18	0.07	TFGroup_15	FOSL2
NFYA	-0.18	0.08	TFGroup_31	NFYC
CEBPB	-0.17	0.09	TFGroup_7	CEBPB
ELK4	-0.17	0.07	TFGroup_13	ELK4
VDR	-0.16	0.07	VDR	VDR
ATF4	0.16	0.06	TFGroup_4	ATF4
ELF2	-0.16	0.08	TFGroup_12	ELF2
SP4	-0.15	0.07	TFGroup_10	SP4
KLF12	-0.15	0.07	TFGroup_10	SP4
GFI1	-0.14	0.08	GFI1	GFI1
IRF9	-0.14	0.09	IRF9	IRF9
NFE2L1	-0.14	0.06	NFE2L1	NFE2L1
PBX1	-0.14	0.07	TFGroup_32	PBX3
FOXJ2	-0.13	0.1	FOXJ2	FOXJ2
POU2F2	0.13	0.1	POU2F2	POU2F2
TFE3	-0.12	0.1	TFGroup_28	USF2
E2F2	-0.11	0.1	E2F2	E2F2
SP2	-0.11	0.07	TFGroup_10	SP4
TEAD4	0.11	0.09	TFGroup_39	TEAD4
HINFP	-0.1	0.03	HINFP	HINFP
KLF8	0.1	0.03	KLF8	KLF8
NR2C1	-0.1	0.03	NR2C1	NR2C1
NR6A1	-0.1	0.02	NR6A1	NR6A1
RARA	-0.1	0.02	RARA	RARA
SMAD2	0.1	0.02	SMAD2	SMAD2
TFAP4	-0.1	0.03	TFAP4	TFAP4
ZNF274	0.1	0.03	ZNF274	ZNF274
EPAS1	-0.1	0.02	TFGroup_2	EPAS1
E2F1	0.1	0.03	TFGroup_9	E2F1
PATZ1	-0.1	0.02	TFGroup_10	SP4
CLOCK	0.09	0.05	CLOCK	CLOCK
GLI3	0.09	0.05	GLI3	GLI3
HLF	0.09	0.05	HLF	HLF
MBD2	0.09	0.04	MBD2	MBD2
RUNX2	0.09	0.05	RUNX2	RUNX2
SOX5	-0.09	0.04	SOX5	SOX5
TBP	0.09	0.04	TBP	TBP
E2F7	0.09	0.05	TFGroup_9	E2F1
EGR1	0.09	0.05	TFGroup_10	SP4
MAFK	-0.09	0.03	TFGroup_26	MAFG
DBP	0.08	0.06	DBP	DBP
ESR1	0.08	0.06	ESR1	ESR1
MTF1	-0.08	0.06	MTF1	MTF1
NFIA	0.08	0.07	NFIA	NFIA
RFX2	0.08	0.09	RFX2	RFX2
RFX5	-0.08	0.07	RFX5	RFX5
TAF1	0.08	0.06	TAF1	TAF1
ZNF76	0.08	0.08	ZNF76	ZNF76
KLF3	-0.08	0.06	TFGroup_10	SP4
SP1	0.08	0.06	TFGroup_10	SP4
ETS1	0.08	0.06	TFGroup_14	ETS1
IRF2	0.08	0.07	TFGroup_23	IRF2
FLI1	-0.07	0.08	FLI1	FLI1
IKZF1	0.07	0.13	IKZF1	IKZF1
NFATC2	0.07	0.12	NFATC2	NFATC2
NFIC	-0.07	0.11	NFIC	NFIC
NR1H3	0.07	0.1	NR1H3	NR1H3
NR2E3	0.07	0.12	NR2E3	NR2E3
POU2F1	-0.07	0.09	POU2F1	POU2F1
PRDM1	0.07	0.09	PRDM1	PRDM1
PRRX2	0.07	0.11	PRRX2	PRRX2
REL	0.07	0.09	REL	REL
RXRA	0.07	0.12	RXRA	RXRA
SALL4	-0.07	0.09	SALL4	SALL4
SMAD3	0.07	0.09	SMAD3	SMAD3
ZNF8	-0.07	0.09	ZNF8	ZNF8
KLF9	-0.07	0.08	TFGroup_10	SP4
ELF1	-0.07	0.07	TFGroup_12	ELF2
HNF1B	-0.07	0.13	TFGroup_20	HNF1B
BATF	0.06	0.2	BATF	BATF
FOXK1	0.06	0.21	FOXK1	FOXK1
HIF1A	0.06	0.17	HIF1A	HIF1A
LYL1	0.06	0.19	LYL1	LYL1
MYC	-0.06	0.21	MYC	MYC
OVOL1	-0.06	0.15	OVOL1	OVOL1
PAX5	0.06	0.19	PAX5	PAX5
PAX6	-0.06	0.15	PAX6	PAX6
PBX2	0.06	0.17	PBX2	PBX2
RELB	-0.06	0.2	RELB	RELB
RFX1	-0.06	0.15	RFX1	RFX1
SRF	0.06	0.19	SRF	SRF
STAT4	-0.06	0.16	STAT4	STAT4
ZFP82	-0.06	0.18	ZFP82	ZFP82
ZNF418	-0.06	0.17	ZNF418	ZNF418
CEBPG	0.06	0.18	TFGroup_4	ATF4
BACH2	0.06	0.08	TFGroup_6	BACH2
ELF3	-0.06	0.16	TFGroup_11	ELF3
ETV5	0.06	0.19	TFGroup_14	ETS1
ERG	-0.06	0.17	TFGroup_14	ETS1
NFYB	-0.06	0.18	TFGroup_31	NFYC
TEAD1	-0.06	0.09	TFGroup_39	TEAD4
CREM	-0.05	0.27	CREM	CREM
FOXA3	-0.05	0.23	FOXA3	FOXA3
HIC1	-0.05	0.27	HIC1	HIC1
MAX	-0.05	0.26	MAX	MAX
MEIS1	-0.05	0.3	MEIS1	MEIS1
NFATC4	-0.05	0.24	NFATC4	NFATC4
NR1D1	0.05	0.23	NR1D1	NR1D1
NR2C2	0.05	0.22	NR2C2	NR2C2
SOX10	-0.05	0.31	SOX10	SOX10
STAT6	-0.05	0.08	STAT6	STAT6
ZBTB6	-0.05	0.29	ZBTB6	ZBTB6
ZNF140	-0.05	0.22	ZNF140	ZNF140
CREB1	-0.05	0.09	TFGroup_3	CREB1
CEBPD	0.05	0.29	TFGroup_7	CEBPB
KLF6	-0.05	0.28	TFGroup_10	SP4
ETV4	0.05	0.26	TFGroup_14	ETS1
ATF3	0.04	0.36	ATF3	ATF3
FOXO4	-0.04	0.31	FOXO4	FOXO4
GRHL2	0.04	0.39	GRHL2	GRHL2
NR5A2	0.04	0.31	NR5A2	NR5A2
RELA	0.04	0.36	RELA	RELA
RORA	0.04	0.1	RORA	RORA
SMAD4	0.04	0.39	SMAD4	SMAD4
ZBTB14	-0.04	0.36	ZBTB14	ZBTB14
ZFX	-0.04	0.31	ZFX	ZFX
ZNF214	0.04	0.35	ZNF214	ZNF214
ARNT	0.04	0.34	TFGroup_2	EPAS1
MAZ	0.04	0.39	TFGroup_10	SP4
KLF4	0.04	0.4	TFGroup_10	SP4
KLF5	-0.04	0.39	TFGroup_10	SP4
GABPA	-0.04	0.38	TFGroup_12	ELF2
IRF3	0.04	0.4	TFGroup_23	IRF2
USF1	-0.04	0.4	TFGroup_28	USF2
NFKB2	0.04	0.33	TFGroup_30	NFKB2
PPARA	-0.04	0.08	TFGroup_33	PPARA
BCL6	-0.03	0.08	BCL6	BCL6
ETS2	0.03	0.49	ETS2	ETS2
ETV2	0.03	0.48	ETV2	ETV2
FOXM1	0.03	0.53	FOXM1	FOXM1
FOXO1	0.03	0.08	FOXO1	FOXO1
HSF1	-0.03	0.49	HSF1	HSF1
LEF1	-0.03	0.49	LEF1	LEF1
MECP2	-0.03	0.52	MECP2	MECP2
MZF1	0.03	0.07	MZF1	MZF1
NFATC1	-0.03	0.48	NFATC1	NFATC1
NR4A1	-0.03	0.07	NR4A1	NR4A1
NR4A2	0.03	0.47	NR4A2	NR4A2
NRF1	0.03	0.1	NRF1	NRF1
RORC	0.03	0.54	RORC	RORC
RXRB	-0.03	0.09	RXRB	RXRB
TBX21	-0.03	0.54	TBX21	TBX21
TGIF1	0.03	0.07	TGIF1	TGIF1
ZFP28	-0.03	0.54	ZFP28	ZFP28
ZNF770	0.03	0.43	ZNF770	ZNF770
ATF1	-0.03	0.53	TFGroup_3	CREB1
TFDP1	0.03	0.49	TFGroup_9	E2F1
ELK1	0.03	0.56	TFGroup_13	ELK4
STAT2	-0.03	0.48	TFGroup_23	IRF2
IRF8	-0.03	0.09	TFGroup_24	IRF4
MEF2C	-0.03	0.56	TFGroup_27	MEF2B
MEF2D	-0.03	0.07	TFGroup_27	MEF2B
NFKB1	0.03	0.55	TFGroup_30	NFKB2
PPARG	0.03	0.48	TFGroup_33	PPARA
SPIB	0.03	0.56	TFGroup_37	SPIB
ATF2	-0.02	0.09	ATF2	ATF2
BACH1	0.02	0.69	BACH1	BACH1
E2F5	0.02	0.61	E2F5	E2F5
ESR2	-0.02	0.69	ESR2	ESR2
ETV1	-0.02	0.73	ETV1	ETV1
FOXJ3	-0.02	0.57	FOXJ3	FOXJ3
HSF2	-0.02	0.66	HSF2	HSF2
IRF7	-0.02	0.65	IRF7	IRF7
OSR2	0.02	0.68	OSR2	OSR2
RFX3	-0.02	0.63	RFX3	RFX3
SMARCA1	-0.02	0.69	SMARCA1	SMARCA1
STAT1	0.02	0.08	STAT1	STAT1
ZEB1	-0.02	0.71	ZEB1	ZEB1
E2F4	-0.02	0.69	TFGroup_9	E2F1
EGR2	0.02	0.62	TFGroup_10	SP4
SP3	0.02	0.71	TFGroup_10	SP4
GATA1	0.02	0.61	TFGroup_18	GATA1
HNF1A	0.02	0.72	TFGroup_20	HNF1B
BATF3	0.01	0.78	BATF3	BATF3
E2F3	-0.01	0.88	E2F3	E2F3
GFI1B	0.01	0.89	GFI1B	GFI1B
MEIS2	-0.01	0.88	MEIS2	MEIS2
NR1I3	-0.01	0.91	NR1I3	NR1I3
SNAI1	0.01	0.86	SNAI1	SNAI1
TCF7	0.01	0.75	TCF7	TCF7
THAP1	0.01	0.88	THAP1	THAP1
ZNF18	0.01	0.1	ZNF18	ZNF18
ZNF350	0.01	0.8	ZNF350	ZNF350
ZNF85	-0.01	0.91	ZNF85	ZNF85
VEZF1	0.01	0.8	TFGroup_10	SP4
FOXP2	0.01	0.79	TFGroup_17	FOXP2
FOXO3	-0.01	0.83	TFGroup_17	FOXP2
MITF	0.01	0.07	TFGroup_28	USF2
RUNX1	0.01	0.86	TFGroup_34	RUNX3
SOX4	0.01	0.9	TFGroup_36	SOX4
GATA3	-0.01	0.1	GATA3	GATA3
CRX	0	0.93	CRX	CRX
CUX1	0	1	CUX1	CUX1
E2F6	0	0.1	E2F6	E2F6
MAF	0	1	MAF	MAF
MAFF	0	0.08	MAFF	MAFF
MYB	0	0.1	MYB	MYB
RARG	0	0.95	RARG	RARG
REST	0	0.09	REST	REST
STAT3	0	0.99	STAT3	STAT3
TFEB	0	0.94	TFEB	TFEB
ZNF41	0	0.99	ZNF41	ZNF41
IRF1	0	0.91	TFGroup_23	IRF2
