## Supplementary Tables for "Massively multiplex multimodal chemical screens at single-cell resolution": Supplementary Table 12 - Methods related.xls

### Sheet: FACS antibodies
Mouse antibodies
Antigen	Clone	Fluorescence	Maker	Cat#	Dilution
CD25	PC61	PE	BD Biosciences	553866	1:100
CD44	IM7	PE-Cyanine7	ThermoFisher	25-0441-82	1:100
CD62L	MEL-14	APC	ThermoFisher	17-0621-83	1:100
CD4	RM4-5	eFluor™ 450	ThermoFisher	48-0042-82	1:100
Human antibodies
Antigen	Clone	Fluorescence	Maker	Cat#	Dilution
CD25	M-A251	PE	BD Biosciences	555432	1:50
CD4	RPA-T4	V450	BD Biosciences	560345	1:100
CD127	A019D5	PE-Cyanine7	BioLegend	351320	1:100
CD45RA	HI100	APC	BioLegend	304112	1:100
IFN-gamma	4S.B3	APC	ThermoFisher	17-7319-82	1:100
Granzyme-B	GB11	FITC	BioLegend	515403	1:100
FOXP3	FJK-16s	APC	ThermoFisher	17-5773-82	1:100

### Sheet: sgRNA
Target	sgRNA sequence
Non-targeting control	ACTACTGGCTATCCGCGCCA
RUNX3 sgRNA 1	TCGGTGGTAGGTCGCCACTT
RUNX3 sgRNA 2	AAGCGGCTCTCCGTGAGGGT
TBX21 sgRNA 1	TAAACTTGGACCACAACAGG
TBX21 sgRNA 2	GCGGTACCAGAGCGGCAAGT

### Sheet: PCR primers
Name	Sequence (5'->3')
CROPDialOut Round 1	CTACACGACGCTCTTCCGATCT
Celltag Enrichment Primer Round 1	GTGACTGGAGTTCAGACGTGTGCTCTTCCGATCTcgggatcactctcggcatggacgagctg
CROPDialOut P5 Round 2	AATGATACGGCGACCACCGAGATCTACACTCTTTCCCTACACGACGCTC
10x DialOut PCR Round2	CAAGCAGAAGACGGCATACGAGATNNNNNNNNGTGACTGGAGTTCAGACGTGTGCT
	Where NNNNNNNN denotes the adaptor barcode sequence used for library multiplexing.
	As an example, CGCATGTTAC
